# Predicting Hosts Based on Early SARS-CoV-2 Samples and Analyzing Later World-wide Pandemic in 2020

**DOI:** 10.1101/2021.03.21.436312

**Authors:** Qian Guo, Mo Li, Chunhui Wang, Jinyuan Guo, Xiaoqing Jiang, Jie Tan, Shufang Wu, Peihong Wang, Tingting Xiao, Man Zhou, Zhencheng Fang, Yonghong Xiao, Huaiqiu Zhu

## Abstract

The SARS-CoV-2 pandemic has raised the concern for identifying hosts of the virus since the early-stage outbreak. To address this problem, we proposed a deep learning method, DeepHoF, based on extracting the viral genomic features automatically, to predict host likelihood scores on five host types, including plant, germ, invertebrate, non-human vertebrate and human, for novel viruses. DeepHoF made up for the lack of an accurate tool applicable to any novel virus and overcame the limitation of the sequence similarity-based methods, reaching a satisfactory AUC of 0.987 on the five-classification. Additionally, to fill the gap in the efficient inference of host species for SARS-CoV-2 using existed tools, we conducted a deep analysis on the host likelihood profile calculated by DeepHoF. Using the isolates sequenced in the earliest stage of COVID-19, we inferred minks, bats, dogs and cats were potential hosts of SARS-CoV-2, while minks might be one of the most noteworthy hosts. Several genes of SARS-CoV-2 demonstrated their significance in determining the host range. Furthermore, the large-scale genome analysis, based on DeepHoF’s computation for the later world-wide pandemic in 2020, disclosed the uniformity of host range among SARS-CoV-2 samples and the strong association of SARS-CoV-2 between humans and minks.
