## Supplemental Figure S2 for "Predicting Hosts Based on Early SARS-CoV-2 Samples and Analyzing Later World-wide Pandemic in 2020"

### Sheet: metdata
Virus	detail	Accession	Length	Collection_Date
SARS-CoV	SARS-CoV	NC_004718	29751	2003-04-14
SARS-CoV	SARS-CoV	AY274119	29751	2003-04-14
SARS-CoV	SARS-CoV	JQ316196	29727	2003-04-16
SARS-CoV	SARS-CoV	JN854286	29727	2003-04-16
SARS-CoV	SARS-CoV	AY278491	29742	2003-04-18
SARS-CoV	SARS-CoV	AY278488	29725	2003-04-21
SARS-CoV	SARS-CoV	AY278741	29727	2003-04-21
SARS-CoV	SARS-CoV	GU553363	29644	2003-06-07
SARS-CoV	SARS-CoV	GU553364	29644	2003-06-07
SARS-CoV	SARS-CoV	AY291315	29727	2003-06-11
SARS-CoV	SARS-CoV	AY310120	29740	2003-08-12
SARS-CoV	SARS-CoV	AY313906	29754	2003-12-03
MERS-CoV	MERS-CoV	KC776174	30030	2012-04-12
MERS-CoV	MERS-CoV	NC_019843	30119	2012-06-13
MERS-CoV	MERS-CoV	JX869059	30119	2012-06-13
MERS-CoV	MERS-CoV	KF600620	30056	2012-06-19
MERS-CoV	MERS-CoV	NC_038294	30111	2012-09-11
MERS-CoV	MERS-CoV	KC164505	30111	2012-09-11
MERS-CoV	MERS-CoV	KC667074	30112	2012-09-19
MERS-CoV	MERS-CoV	KF600612	30063	2012-10-23
MERS-CoV	MERS-CoV	KF600652	30082	2012-10-30
SARS-CoV-2	Wuhan/IPBCAMS-WH-03/2019	EPI_ISL_403930	29410	2019-12-30
SARS-CoV-2	Wuhan/HBCDC-HB-03/2019	EPI_ISL_412899	29410	2019-12-30
SARS-CoV-2	Wuhan/Hu-1/2019	EPI_ISL_402125	29410	2019-12-26
SARS-CoV-2	Wuhan/IPBCAMS-WH-02/2019	EPI_ISL_403931	29410	2019-12-30
SARS-CoV-2	Wuhan/IVDC-HB-01/2019	EPI_ISL_402119	29410	2019-12-30
SARS-CoV-2	Wuhan/IPBCAMS-WH-04/2019	EPI_ISL_403929	29410	2019-12-30
SARS-CoV-2	Wuhan/WIV04/2019	EPI_ISL_402124	29410	2019-12-30
SARS-CoV-2	Wuhan/WIV06/2019	EPI_ISL_402129	29410	2019-12-30
SARS-CoV-2	Wuhan/WIV07/2019	EPI_ISL_402130	29410	2019-12-30
SARS-CoV-2	Wuhan/WIV05/2019	EPI_ISL_402128	29410	2019-12-30
SARS-CoV-2	Wuhan/HBCDC-HB-01/2019	EPI_ISL_402132	29410	2019-12-30
SARS-CoV-2	Wuhan/WH01/2019	EPI_ISL_406798	29410	2019-12-26
SARS-CoV-2	Wuhan/HBCDC-HB-02/2019	EPI_ISL_412898	29410	2019-12-30
SARS-CoV-2	Wuhan/IVDC-HB-GX02/2019	EPI_ISL_434534	29410	2019-12-30
SARS-CoV-2	Wuhan/IPBCAMS-WH-01/2019	EPI_ISL_402123	29410	2019-12-24
SARS-CoV-2	Wuhan/WIV02/2019	EPI_ISL_402127	29410	2019-12-30
SARS-CoV-2	Wuhan/IVDC-HB-05/2019	EPI_ISL_402121	29410	2019-12-30

### Sheet: infection likelihoods of genes
virus	accession	gene	plant score	germ score	invertebrate score	vertebrate score	human score
MERS-CoV	JX869059.2	E	0.0641115	0.321518	0.225268	0.251568	0.0512521
MERS-CoV	JX869059.2	M	0.055703	0.259149	0.456225	0.191053	0.0255247
MERS-CoV	JX869059.2	N	0.188845	0.00960014	0.1132	0.683239	0.221188
MERS-CoV	JX869059.2	S	0.113505	0.0808424	0.20603	0.681447	0.177475
MERS-CoV	JX869059.2	ORF1ab	0.0822782	0.0365068	0.251687	0.725545	0.18308
MERS-CoV	JX869059.2	ORF3	0.31162	0.0454923	0.466843	0.250489	0.219405
MERS-CoV	JX869059.2	ORF4a	0.199493	0.184921	0.416472	0.181583	0.0476767
MERS-CoV	JX869059.2	ORF4b	0.0237577	0.0421742	0.526494	0.490752	0.111494
MERS-CoV	JX869059.2	ORF5	0.0755333	0.0764308	0.573759	0.257494	0.140314
MERS-CoV	JX869059.2	ORF8b	0.0871311	0.0157994	0.255476	0.72186	0.345135
MERS-CoV	KC164505.2	E	0.0641115	0.321518	0.225268	0.251568	0.0512521
MERS-CoV	KC164505.2	M	0.055703	0.259149	0.456225	0.191053	0.0255247
MERS-CoV	KC164505.2	N	0.183658	0.00955564	0.102361	0.684853	0.197303
MERS-CoV	KC164505.2	S	0.11149	0.0809117	0.202641	0.682959	0.182351
MERS-CoV	KC164505.2	ORF1ab	0.0849502	0.0410352	0.249308	0.711001	0.174746
MERS-CoV	KC164505.2	ORF3	0.326535	0.0760617	0.413695	0.208967	0.170122
MERS-CoV	KC164505.2	ORF4a	0.218948	0.109246	0.533933	0.208359	0.0590684
MERS-CoV	KC164505.2	ORF4b	0.0271686	0.0488342	0.506794	0.51796	0.12153
MERS-CoV	KC164505.2	ORF5	0.0876946	0.0712651	0.578115	0.261391	0.147083
MERS-CoV	KC164505.2	ORF8b	0.0987742	0.0193041	0.291195	0.698947	0.29557
MERS-CoV	KC667074.1	E	0.0641115	0.321518	0.225268	0.251568	0.0512521
MERS-CoV	KC667074.1	M	0.055703	0.259149	0.456225	0.191053	0.0255247
MERS-CoV	KC667074.1	N	0.183658	0.00955564	0.102361	0.684853	0.197303
MERS-CoV	KC667074.1	S	0.11149	0.0809117	0.202641	0.682959	0.182351
MERS-CoV	KC667074.1	ORF1ab	0.0849502	0.0410352	0.249308	0.711001	0.174746
MERS-CoV	KC667074.1	ORF3	0.326535	0.0760617	0.413695	0.208967	0.170122
MERS-CoV	KC667074.1	ORF4a	0.218948	0.109246	0.533933	0.208359	0.0590684
MERS-CoV	KC667074.1	ORF4b	0.0271686	0.0488342	0.506794	0.51796	0.12153
MERS-CoV	KC667074.1	ORF5	0.0876946	0.0712651	0.578115	0.261391	0.147083
MERS-CoV	KC667074.1	ORF8b	0.0987742	0.0193041	0.291195	0.698947	0.29557
MERS-CoV	KC776174.1	E	0.0641115	0.321518	0.225268	0.251568	0.0512521
MERS-CoV	KC776174.1	M	0.0399194	0.384078	0.392379	0.164968	0.024197
MERS-CoV	KC776174.1	N	0.158342	0.00783335	0.0995926	0.755437	0.254918
MERS-CoV	KC776174.1	S	0.110357	0.0662172	0.20417	0.687784	0.178392
MERS-CoV	KC776174.1	ORF1ab	0.0800281	0.0352072	0.251233	0.730526	0.183335
MERS-CoV	KC776174.1	ORF3	0.310156	0.0948322	0.393111	0.189704	0.151097
MERS-CoV	KC776174.1	ORF4a	0.218366	0.0753653	0.426849	0.281459	0.0903245
MERS-CoV	KC776174.1	ORF4b	0.0315359	0.0693552	0.419131	0.528605	0.115674
MERS-CoV	KC776174.1	ORF5	0.097432	0.0596999	0.576463	0.253154	0.137576
MERS-CoV	KC776174.1	ORF8b	0.106379	0.0213157	0.342728	0.637979	0.239886
MERS-CoV	KF600612.1	E	0.0641115	0.321518	0.225268	0.251568	0.0512521
MERS-CoV	KF600612.1	M	0.055703	0.259149	0.456225	0.191053	0.0255247
MERS-CoV	KF600612.1	N	0.171917	0.0082338	0.110862	0.703156	0.236759
MERS-CoV	KF600612.1	S	0.11629	0.0826629	0.251793	0.646296	0.169328
MERS-CoV	KF600612.1	ORF1ab	0.0842503	0.0411927	0.251117	0.710285	0.175595
MERS-CoV	KF600612.1	ORF3	0.334117	0.0703363	0.399791	0.214026	0.181984
MERS-CoV	KF600612.1	ORF4a	0.204581	0.0953596	0.519023	0.248974	0.0645955
MERS-CoV	KF600612.1	ORF4b	0.0324365	0.0428247	0.54635	0.499663	0.118898
MERS-CoV	KF600612.1	ORF5	0.107561	0.0727088	0.54212	0.247002	0.143216
MERS-CoV	KF600612.1	ORF8b	0.0987742	0.0193041	0.291195	0.698947	0.29557
MERS-CoV	KF600620.1	E	0.0641115	0.321518	0.225268	0.251568	0.0512521
MERS-CoV	KF600620.1	M	0.055703	0.259149	0.456225	0.191053	0.0255247
MERS-CoV	KF600620.1	N	0.171917	0.0082338	0.110862	0.703156	0.236759
MERS-CoV	KF600620.1	S	0.11629	0.0826629	0.251793	0.646296	0.169328
MERS-CoV	KF600620.1	ORF1ab	0.0850534	0.041215	0.25247	0.699812	0.176141
MERS-CoV	KF600620.1	ORF3	0.334117	0.0703363	0.399791	0.214026	0.181984
MERS-CoV	KF600620.1	ORF4a	0.204581	0.0953596	0.519023	0.248974	0.0645955
MERS-CoV	KF600620.1	ORF4b	0.0324365	0.0428247	0.54635	0.499663	0.118898
MERS-CoV	KF600620.1	ORF5	0.107561	0.0727088	0.54212	0.247002	0.143216
MERS-CoV	KF600620.1	ORF8b	0.0987742	0.0193041	0.291195	0.698947	0.29557
MERS-CoV	KF600652.1	E	0.0641115	0.321518	0.225268	0.251568	0.0512521
MERS-CoV	KF600652.1	M	0.0520395	0.273984	0.449088	0.167076	0.0230713
MERS-CoV	KF600652.1	N	0.171917	0.0082338	0.110862	0.703156	0.236759
MERS-CoV	KF600652.1	S	0.125229	0.0809996	0.248472	0.64854	0.172438
MERS-CoV	KF600652.1	ORF1ab	0.0825656	0.0382099	0.249381	0.723574	0.181217
MERS-CoV	KF600652.1	ORF3	0.334117	0.0703363	0.399791	0.214026	0.181984
MERS-CoV	KF600652.1	ORF4a	0.204581	0.0953596	0.519023	0.248974	0.0645955
MERS-CoV	KF600652.1	ORF4b	0.0232083	0.0480997	0.497393	0.53352	0.113074
MERS-CoV	KF600652.1	ORF5	0.107561	0.0727088	0.54212	0.247002	0.143216
MERS-CoV	KF600652.1	ORF8b	0.0987742	0.0193041	0.291195	0.698947	0.29557
MERS-CoV	NC_019843.3	E	0.0641115	0.321518	0.225268	0.251568	0.0512521
MERS-CoV	NC_019843.3	M	0.055703	0.259149	0.456225	0.191053	0.0255247
MERS-CoV	NC_019843.3	N	0.188845	0.00960014	0.1132	0.683239	0.221188
MERS-CoV	NC_019843.3	S	0.113505	0.0808424	0.20603	0.681447	0.177475
MERS-CoV	NC_019843.3	ORF1ab	0.0822782	0.0365068	0.251687	0.725545	0.18308
MERS-CoV	NC_019843.3	ORF3	0.31162	0.0454923	0.466843	0.250489	0.219405
MERS-CoV	NC_019843.3	ORF4a	0.199493	0.184921	0.416472	0.181583	0.0476767
MERS-CoV	NC_019843.3	ORF4b	0.0237577	0.0421742	0.526494	0.490752	0.111494
MERS-CoV	NC_019843.3	ORF5	0.0755333	0.0764308	0.573759	0.257494	0.140314
MERS-CoV	NC_019843.3	ORF8b	0.0871311	0.0157994	0.255476	0.72186	0.345135
MERS-CoV	NC_038294.1	E	0.0641115	0.321518	0.225268	0.251568	0.0512521
MERS-CoV	NC_038294.1	M	0.055703	0.259149	0.456225	0.191053	0.0255247
MERS-CoV	NC_038294.1	N	0.183658	0.00955564	0.102361	0.684853	0.197303
MERS-CoV	NC_038294.1	S	0.11149	0.0809117	0.202641	0.682959	0.182351
MERS-CoV	NC_038294.1	ORF1ab	0.0849502	0.0410352	0.249308	0.711001	0.174746
MERS-CoV	NC_038294.1	ORF3	0.326535	0.0760617	0.413695	0.208967	0.170122
MERS-CoV	NC_038294.1	ORF4a	0.218948	0.109246	0.533933	0.208359	0.0590684
MERS-CoV	NC_038294.1	ORF4b	0.0271686	0.0488342	0.506794	0.51796	0.12153
MERS-CoV	NC_038294.1	ORF5	0.0876946	0.0712651	0.578115	0.261391	0.147083
MERS-CoV	NC_038294.1	ORF8b	0.0987742	0.0193041	0.291195	0.698947	0.29557
SARS-CoV	AY274119.3	E	0.148194	0.53354	0.220825	0.103593	0.0154568
SARS-CoV	AY274119.3	M	0.109295	0.05498	0.231627	0.50881	0.153987
SARS-CoV	AY274119.3	N	0.213565	0.0111025	0.263317	0.357617	0.0606664
SARS-CoV	AY274119.3	ORF1ab	0.079308	0.0111088	0.204583	0.758727	0.209163
SARS-CoV	AY274119.3	ORF3a	0.022481	0.0129382	0.165331	0.755227	0.142713
SARS-CoV	AY274119.3	ORF3b	0.124071	0.00979347	0.479605	0.248735	0.0388881
SARS-CoV	AY274119.3	ORF6	0.107916	0.518113	0.247921	0.148115	0.0617498
SARS-CoV	AY274119.3	ORF7a	0.273555	0.0466369	0.411457	0.316383	0.12001
SARS-CoV	AY274119.3	ORF7b	0.145831	0.0381837	0.536102	0.611531	0.520987
SARS-CoV	AY274119.3	ORF8a	0.24841	0.0599411	0.38204	0.504142	0.154596
SARS-CoV	AY274119.3	ORF8b	0.163833	0.0576523	0.205223	0.576302	0.0689573
SARS-CoV	AY274119.3	S	0.142387	0.0102492	0.329106	0.597955	0.222682
SARS-CoV	AY274119.3	ORF9b	0.276517	0.0180008	0.311417	0.585384	0.309313
SARS-CoV	AY278488.2	E	0.148194	0.53354	0.220825	0.103593	0.0154568
SARS-CoV	AY278488.2	M	0.109295	0.05498	0.231627	0.50881	0.153987
SARS-CoV	AY278488.2	N	0.213565	0.0111025	0.263317	0.357617	0.0606664
SARS-CoV	AY278488.2	ORF1ab	0.0793872	0.0110448	0.204812	0.759217	0.212639
SARS-CoV	AY278488.2	ORF3a	0.0202764	0.0131574	0.137529	0.799232	0.159803
SARS-CoV	AY278488.2	ORF3b	0.119821	0.0084799	0.462929	0.290688	0.044194
SARS-CoV	AY278488.2	ORF6	0.102434	0.563657	0.225069	0.140361	0.0694677
SARS-CoV	AY278488.2	ORF7a	0.273555	0.0466369	0.411457	0.316383	0.12001
SARS-CoV	AY278488.2	ORF7b	0.145831	0.0381837	0.536102	0.611531	0.520987
SARS-CoV	AY278488.2	ORF8a	0.28178	0.0615685	0.405477	0.411061	0.0932576
SARS-CoV	AY278488.2	ORF8b	0.163833	0.0576523	0.205223	0.576302	0.0689573
SARS-CoV	AY278488.2	S	0.141803	0.0105224	0.325617	0.599063	0.225802
SARS-CoV	AY278488.2	ORF9b	0.276517	0.0180008	0.311417	0.585384	0.309313
SARS-CoV	AY278491.2	E	0.148194	0.53354	0.220825	0.103593	0.0154568
SARS-CoV	AY278491.2	M	0.11613	0.0615346	0.243004	0.457755	0.13191
SARS-CoV	AY278491.2	N	0.213565	0.0111025	0.263317	0.357617	0.0606664
SARS-CoV	AY278491.2	ORF1ab	0.0808679	0.0102709	0.206318	0.755206	0.209906
SARS-CoV	AY278491.2	ORF3a	0.0230741	0.0187164	0.143547	0.749924	0.127534
SARS-CoV	AY278491.2	ORF3b	0.124071	0.00979347	0.479605	0.248735	0.0388881
SARS-CoV	AY278491.2	ORF6	0.107916	0.518113	0.247921	0.148115	0.0617498
SARS-CoV	AY278491.2	ORF7a	0.273555	0.0466369	0.411457	0.316383	0.12001
SARS-CoV	AY278491.2	ORF7b	0.145831	0.0381837	0.536102	0.611531	0.520987
SARS-CoV	AY278491.2	ORF8a	0.24841	0.0599411	0.38204	0.504142	0.154596
SARS-CoV	AY278491.2	ORF8b	0.163833	0.0576523	0.205223	0.576302	0.0689573
SARS-CoV	AY278491.2	S	0.142576	0.0106379	0.324008	0.601087	0.227
SARS-CoV	AY278491.2	ORF9b	0.276517	0.0180008	0.311417	0.585384	0.309313
SARS-CoV	AY278741.1	E	0.148194	0.53354	0.220825	0.103593	0.0154568
SARS-CoV	AY278741.1	M	0.106707	0.0631317	0.217711	0.53468	0.154776
SARS-CoV	AY278741.1	N	0.213565	0.0111025	0.263317	0.357617	0.0606664
SARS-CoV	AY278741.1	ORF1ab	0.0804053	0.011104	0.204589	0.758649	0.209207
SARS-CoV	AY278741.1	ORF3a	0.0243616	0.0151645	0.157051	0.726304	0.130853
SARS-CoV	AY278741.1	ORF3b	0.124071	0.00979347	0.479605	0.248735	0.0388881
SARS-CoV	AY278741.1	ORF6	0.107916	0.518113	0.247921	0.148115	0.0617498
SARS-CoV	AY278741.1	ORF7a	0.273555	0.0466369	0.411457	0.316383	0.12001
SARS-CoV	AY278741.1	ORF7b	0.145831	0.0381837	0.536102	0.611531	0.520987
SARS-CoV	AY278741.1	ORF8a	0.24841	0.0599411	0.38204	0.504142	0.154596
SARS-CoV	AY278741.1	ORF8b	0.163833	0.0576523	0.205223	0.576302	0.0689573
SARS-CoV	AY278741.1	S	0.144462	0.00982834	0.326925	0.589388	0.225783
SARS-CoV	AY278741.1	ORF9b	0.276517	0.0180008	0.311417	0.585384	0.309313
SARS-CoV	AY291315.1	E	0.148194	0.53354	0.220825	0.103593	0.0154568
SARS-CoV	AY291315.1	M	0.11613	0.0615346	0.243004	0.457755	0.13191
SARS-CoV	AY291315.1	N	0.23376	0.0121906	0.272524	0.299834	0.0598569
SARS-CoV	AY291315.1	ORF1ab	0.0776224	0.0111067	0.206458	0.758128	0.210497
SARS-CoV	AY291315.1	ORF3a	0.0243616	0.0151645	0.157051	0.726304	0.130853
SARS-CoV	AY291315.1	ORF3b	0.124071	0.00979347	0.479605	0.248735	0.0388881
SARS-CoV	AY291315.1	ORF6	0.107916	0.518113	0.247921	0.148115	0.0617498
SARS-CoV	AY291315.1	ORF7a	0.273555	0.0466369	0.411457	0.316383	0.12001
SARS-CoV	AY291315.1	ORF7b	0.145831	0.0381837	0.536102	0.611531	0.520987
SARS-CoV	AY291315.1	ORF8a	0.24841	0.0599411	0.38204	0.504142	0.154596
SARS-CoV	AY291315.1	ORF8b	0.163833	0.0576523	0.205223	0.576302	0.0689573
SARS-CoV	AY291315.1	S	0.137204	0.0104768	0.326292	0.596844	0.226816
SARS-CoV	AY291315.1	ORF9b	0.326501	0.0192278	0.314013	0.500226	0.247578
SARS-CoV	AY310120.1	E	0.148194	0.53354	0.220825	0.103593	0.0154568
SARS-CoV	AY310120.1	M	0.11613	0.0615346	0.243004	0.457755	0.13191
SARS-CoV	AY310120.1	N	0.23376	0.0121906	0.272524	0.299834	0.0598569
SARS-CoV	AY310120.1	ORF1ab	0.0776224	0.0111067	0.206458	0.758128	0.210497
SARS-CoV	AY310120.1	ORF3a	0.0243616	0.0151645	0.157051	0.726304	0.130853
SARS-CoV	AY310120.1	ORF3b	0.124071	0.00979347	0.479605	0.248735	0.0388881
SARS-CoV	AY310120.1	ORF6	0.107916	0.518113	0.247921	0.148115	0.0617498
SARS-CoV	AY310120.1	ORF7a	0.273555	0.0466369	0.411457	0.316383	0.12001
SARS-CoV	AY310120.1	ORF7b	0.145831	0.0381837	0.536102	0.611531	0.520987
SARS-CoV	AY310120.1	ORF8a	0.24841	0.0599411	0.38204	0.504142	0.154596
SARS-CoV	AY310120.1	ORF8b	0.163833	0.0576523	0.205223	0.576302	0.0689573
SARS-CoV	AY310120.1	S	0.137204	0.0104768	0.326292	0.596844	0.226816
SARS-CoV	AY310120.1	ORF9b	0.326501	0.0192278	0.314013	0.500226	0.247578
SARS-CoV	AY313906.1	E	0.148194	0.53354	0.220825	0.103593	0.0154568
SARS-CoV	AY313906.1	M	0.101914	0.0512161	0.217018	0.561265	0.150405
SARS-CoV	AY313906.1	N	0.203621	0.0111679	0.275837	0.377492	0.076935
SARS-CoV	AY313906.1	ORF1ab	0.0806334	0.0107816	0.205816	0.75206	0.200214
SARS-CoV	AY313906.1	ORF3a	0.0243616	0.0151645	0.157051	0.726304	0.130853
SARS-CoV	AY313906.1	ORF3b	0.124071	0.00979347	0.479605	0.248735	0.0388881
SARS-CoV	AY313906.1	ORF6	0.107916	0.518113	0.247921	0.148115	0.0617498
SARS-CoV	AY313906.1	ORF7a	0.262222	0.0339754	0.377251	0.368587	0.140481
SARS-CoV	AY313906.1	ORF7b	0.145831	0.0381837	0.536102	0.611531	0.520987
SARS-CoV	AY313906.1	ORF8a	0.24841	0.0599411	0.38204	0.504142	0.154596
SARS-CoV	AY313906.1	ORF8b	0.163833	0.0576523	0.205223	0.576302	0.0689573
SARS-CoV	AY313906.1	S	0.133224	0.0106536	0.329534	0.603829	0.229381
SARS-CoV	AY313906.1	ORF9b	0.276517	0.0180008	0.311417	0.585384	0.309313
SARS-CoV	GU553363.1	E	0.148194	0.53354	0.220825	0.103593	0.0154568
SARS-CoV	GU553363.1	M	0.11613	0.0615346	0.243004	0.457755	0.13191
SARS-CoV	GU553363.1	N	0.213565	0.0111025	0.263317	0.357617	0.0606664
SARS-CoV	GU553363.1	ORF1ab	0.0794492	0.0111088	0.204594	0.758688	0.208249
SARS-CoV	GU553363.1	ORF3a	0.0243616	0.0151645	0.157051	0.726304	0.130853
SARS-CoV	GU553363.1	ORF3b	0.124071	0.00979347	0.479605	0.248735	0.0388881
SARS-CoV	GU553363.1	ORF6	0.107916	0.518113	0.247921	0.148115	0.0617498
SARS-CoV	GU553363.1	ORF7a	0.273555	0.0466369	0.411457	0.316383	0.12001
SARS-CoV	GU553363.1	ORF7b	0.145831	0.0381837	0.536102	0.611531	0.520987
SARS-CoV	GU553363.1	ORF8a	0.25222	0.0892089	0.37288	0.485597	0.143245
SARS-CoV	GU553363.1	ORF8b	0.163833	0.0576523	0.205223	0.576302	0.0689573
SARS-CoV	GU553363.1	S	0.144129	0.0106597	0.32502	0.595106	0.221842
SARS-CoV	GU553363.1	ORF9b	0.276517	0.0180008	0.311417	0.585384	0.309313
SARS-CoV	GU553364.1	E	0.148194	0.53354	0.220825	0.103593	0.0154568
SARS-CoV	GU553364.1	M	0.11613	0.0615346	0.243004	0.457755	0.13191
SARS-CoV	GU553364.1	N	0.213565	0.0111025	0.263317	0.357617	0.0606664
SARS-CoV	GU553364.1	ORF1ab	0.0794492	0.0111088	0.204594	0.758688	0.208249
SARS-CoV	GU553364.1	ORF3a	0.0243616	0.0151645	0.157051	0.726304	0.130853
SARS-CoV	GU553364.1	ORF3b	0.124071	0.00979347	0.479605	0.248735	0.0388881
SARS-CoV	GU553364.1	ORF6	0.107916	0.518113	0.247921	0.148115	0.0617498
SARS-CoV	GU553364.1	ORF7a	0.273555	0.0466369	0.411457	0.316383	0.12001
SARS-CoV	GU553364.1	ORF7b	0.145831	0.0381837	0.536102	0.611531	0.520987
SARS-CoV	GU553364.1	ORF8a	0.25222	0.0892089	0.37288	0.485597	0.143245
SARS-CoV	GU553364.1	ORF8b	0.163833	0.0576523	0.205223	0.576302	0.0689573
SARS-CoV	GU553364.1	S	0.144129	0.0106597	0.32502	0.595106	0.221842
SARS-CoV	GU553364.1	ORF9b	0.276517	0.0180008	0.311417	0.585384	0.309313
SARS-CoV	JN854286.1	E	0.148194	0.53354	0.220825	0.103593	0.0154568
SARS-CoV	JN854286.1	M	0.11613	0.0615346	0.243004	0.457755	0.13191
SARS-CoV	JN854286.1	N	0.213565	0.0111025	0.263317	0.357617	0.0606664
SARS-CoV	JN854286.1	ORF1ab	0.0801026	0.0107311	0.204488	0.758964	0.205855
SARS-CoV	JN854286.1	ORF3a	0.0243616	0.0151645	0.157051	0.726304	0.130853
SARS-CoV	JN854286.1	ORF3b	0.124071	0.00979347	0.479605	0.248735	0.0388881
SARS-CoV	JN854286.1	ORF6	0.107916	0.518113	0.247921	0.148115	0.0617498
SARS-CoV	JN854286.1	ORF7a	0.273555	0.0466369	0.411457	0.316383	0.12001
SARS-CoV	JN854286.1	ORF7b	0.145831	0.0381837	0.536102	0.611531	0.520987
SARS-CoV	JN854286.1	ORF8a	0.24841	0.0599411	0.38204	0.504142	0.154596
SARS-CoV	JN854286.1	ORF8b	0.163833	0.0576523	0.205223	0.576302	0.0689573
SARS-CoV	JN854286.1	S	0.142576	0.0106379	0.324008	0.601087	0.227
SARS-CoV	JN854286.1	ORF9b	0.276517	0.0180008	0.311417	0.585384	0.309313
SARS-CoV	JQ316196.1	E	0.148194	0.53354	0.220825	0.103593	0.0154568
SARS-CoV	JQ316196.1	M	0.11613	0.0615346	0.243004	0.457755	0.13191
SARS-CoV	JQ316196.1	N	0.213565	0.0111025	0.263317	0.357617	0.0606664
SARS-CoV	JQ316196.1	ORF1ab	0.0793022	0.0107338	0.204283	0.759337	0.209283
SARS-CoV	JQ316196.1	ORF3a	0.0243616	0.0151645	0.157051	0.726304	0.130853
SARS-CoV	JQ316196.1	ORF3b	0.124071	0.00979347	0.479605	0.248735	0.0388881
SARS-CoV	JQ316196.1	ORF6	0.107916	0.518113	0.247921	0.148115	0.0617498
SARS-CoV	JQ316196.1	ORF7a	0.273555	0.0466369	0.411457	0.316383	0.12001
SARS-CoV	JQ316196.1	ORF7b	0.145831	0.0381837	0.536102	0.611531	0.520987
SARS-CoV	JQ316196.1	ORF8a	0.24841	0.0599411	0.38204	0.504142	0.154596
SARS-CoV	JQ316196.1	ORF8b	0.163833	0.0576523	0.205223	0.576302	0.0689573
SARS-CoV	JQ316196.1	S	0.142576	0.0106379	0.324008	0.601087	0.227
SARS-CoV	JQ316196.1	ORF9b	0.276517	0.0180008	0.311417	0.585384	0.309313
SARS-CoV	NC_004718.3	E	0.148194	0.53354	0.220825	0.103593	0.0154568
SARS-CoV	NC_004718.3	M	0.109295	0.05498	0.231627	0.50881	0.153987
SARS-CoV	NC_004718.3	N	0.213565	0.0111025	0.263317	0.357617	0.0606664
SARS-CoV	NC_004718.3	ORF1ab	0.079308	0.0111088	0.204583	0.758727	0.209163
SARS-CoV	NC_004718.3	ORF3a	0.022481	0.0129382	0.165331	0.755227	0.142713
SARS-CoV	NC_004718.3	ORF3b	0.124071	0.00979347	0.479605	0.248735	0.0388881
SARS-CoV	NC_004718.3	ORF6	0.107916	0.518113	0.247921	0.148115	0.0617498
SARS-CoV	NC_004718.3	ORF7a	0.273555	0.0466369	0.411457	0.316383	0.12001
SARS-CoV	NC_004718.3	ORF7b	0.145831	0.0381837	0.536102	0.611531	0.520987
SARS-CoV	NC_004718.3	ORF8a	0.24841	0.0599411	0.38204	0.504142	0.154596
SARS-CoV	NC_004718.3	ORF8b	0.163833	0.0576523	0.205223	0.576302	0.0689573
SARS-CoV	NC_004718.3	S	0.142387	0.0102492	0.329106	0.597955	0.222682
SARS-CoV	NC_004718.3	ORF9b	0.276517	0.0180008	0.311417	0.585384	0.309313
SARS-CoV-2	HBCDC-HB-01	E	0.0812361	0.691918	0.206333	0.0809313	0.0116068
SARS-CoV-2	HBCDC-HB-01	M	0.0600871	0.0442844	0.390954	0.372231	0.109922
SARS-CoV-2	HBCDC-HB-01	N	0.155999	0.0643952	0.413295	0.289431	0.0839122
SARS-CoV-2	HBCDC-HB-01	ORF10	0.0717245	0.425301	0.326415	0.261769	0.138797
SARS-CoV-2	HBCDC-HB-01	ORF1ab	0.0694138	0.0352294	0.140238	0.763168	0.183824
SARS-CoV-2	HBCDC-HB-01	ORF3a	0.177082	0.0585708	0.235872	0.408907	0.0338718
SARS-CoV-2	HBCDC-HB-01	ORF6	0.116918	0.605993	0.221843	0.139879	0.0270875
SARS-CoV-2	HBCDC-HB-01	ORF7a	0.371661	0.101322	0.47321	0.0710842	0.0187604
SARS-CoV-2	HBCDC-HB-01	ORF7b	0.182394	0.183648	0.378462	0.282564	0.204818
SARS-CoV-2	HBCDC-HB-01	ORF8	0.024497	0.866121	0.177028	0.0328967	0.0164721
SARS-CoV-2	HBCDC-HB-01	S	0.130172	0.0506125	0.174551	0.707899	0.282038
SARS-CoV-2	HBCDC-HB-02	E	0.0812361	0.691918	0.206333	0.0809313	0.0116068
SARS-CoV-2	HBCDC-HB-02	M	0.0600871	0.0442844	0.390954	0.372231	0.109922
SARS-CoV-2	HBCDC-HB-02	N	0.155999	0.0643952	0.413295	0.289431	0.0839122
SARS-CoV-2	HBCDC-HB-02	ORF10	0.0717245	0.425301	0.326415	0.261769	0.138797
SARS-CoV-2	HBCDC-HB-02	ORF1ab	0.0694138	0.0352294	0.140238	0.763168	0.183824
SARS-CoV-2	HBCDC-HB-02	ORF3a	0.177082	0.0585708	0.235872	0.408907	0.0338718
SARS-CoV-2	HBCDC-HB-02	ORF6	0.116918	0.605993	0.221843	0.139879	0.0270875
SARS-CoV-2	HBCDC-HB-02	ORF7a	0.371661	0.101322	0.47321	0.0710842	0.0187604
SARS-CoV-2	HBCDC-HB-02	ORF7b	0.182394	0.183648	0.378462	0.282564	0.204818
SARS-CoV-2	HBCDC-HB-02	ORF8	0.024497	0.866121	0.177028	0.0328967	0.0164721
SARS-CoV-2	HBCDC-HB-02	S	0.139808	0.050534	0.177907	0.712214	0.272559
SARS-CoV-2	HBCDC-HB-03	E	0.0812361	0.691918	0.206333	0.0809313	0.0116068
SARS-CoV-2	HBCDC-HB-03	M	0.0600871	0.0442844	0.390954	0.372231	0.109922
SARS-CoV-2	HBCDC-HB-03	N	0.155999	0.0643952	0.413295	0.289431	0.0839122
SARS-CoV-2	HBCDC-HB-03	ORF10	0.0717245	0.425301	0.326415	0.261769	0.138797
SARS-CoV-2	HBCDC-HB-03	ORF1ab	0.0694138	0.0352294	0.140238	0.763168	0.183824
SARS-CoV-2	HBCDC-HB-03	ORF3a	0.177082	0.0585708	0.235872	0.408907	0.0338718
SARS-CoV-2	HBCDC-HB-03	ORF6	0.116918	0.605993	0.221843	0.139879	0.0270875
SARS-CoV-2	HBCDC-HB-03	ORF7a	0.371661	0.101322	0.47321	0.0710842	0.0187604
SARS-CoV-2	HBCDC-HB-03	ORF7b	0.182394	0.183648	0.378462	0.282564	0.204818
SARS-CoV-2	HBCDC-HB-03	ORF8	0.024497	0.866121	0.177028	0.0328967	0.0164721
SARS-CoV-2	HBCDC-HB-03	S	0.128594	0.0505339	0.180722	0.712556	0.281576
SARS-CoV-2	Hu-1	E	0.0812361	0.691918	0.206333	0.0809313	0.0116068
SARS-CoV-2	Hu-1	M	0.0600871	0.0442844	0.390954	0.372231	0.109922
SARS-CoV-2	Hu-1	N	0.155999	0.0643952	0.413295	0.289431	0.0839122
SARS-CoV-2	Hu-1	ORF10	0.0717245	0.425301	0.326415	0.261769	0.138797
SARS-CoV-2	Hu-1	ORF1ab	0.0694138	0.0352294	0.140238	0.763168	0.183824
SARS-CoV-2	Hu-1	ORF3a	0.177082	0.0585708	0.235872	0.408907	0.0338718
SARS-CoV-2	Hu-1	ORF6	0.116918	0.605993	0.221843	0.139879	0.0270875
SARS-CoV-2	Hu-1	ORF7a	0.371661	0.101322	0.47321	0.0710842	0.0187604
SARS-CoV-2	Hu-1	ORF7b	0.182394	0.183648	0.378462	0.282564	0.204818
SARS-CoV-2	Hu-1	ORF8	0.024497	0.866121	0.177028	0.0328967	0.0164721
SARS-CoV-2	Hu-1	S	0.128594	0.0505339	0.180722	0.712556	0.281576
SARS-CoV-2	IPBCAMS-WH-01	E	0.0812361	0.691918	0.206333	0.0809313	0.0116068
SARS-CoV-2	IPBCAMS-WH-01	M	0.0600871	0.0442844	0.390954	0.372231	0.109922
SARS-CoV-2	IPBCAMS-WH-01	N	0.155999	0.0643952	0.413295	0.289431	0.0839122
SARS-CoV-2	IPBCAMS-WH-01	ORF10	0.0717245	0.425301	0.326415	0.261769	0.138797
SARS-CoV-2	IPBCAMS-WH-01	ORF1ab	0.0695669	0.0353405	0.140228	0.762449	0.182556
SARS-CoV-2	IPBCAMS-WH-01	ORF3a	0.177082	0.0585708	0.235872	0.408907	0.0338718
SARS-CoV-2	IPBCAMS-WH-01	ORF6	0.116918	0.605993	0.221843	0.139879	0.0270875
SARS-CoV-2	IPBCAMS-WH-01	ORF7a	0.371661	0.101322	0.47321	0.0710842	0.0187604
SARS-CoV-2	IPBCAMS-WH-01	ORF7b	0.182394	0.183648	0.378462	0.282564	0.204818
SARS-CoV-2	IPBCAMS-WH-01	ORF8	0.024497	0.866121	0.177028	0.0328967	0.0164721
SARS-CoV-2	IPBCAMS-WH-01	S	0.128594	0.0505339	0.180722	0.712556	0.281576
SARS-CoV-2	IPBCAMS-WH-02	E	0.0812361	0.691918	0.206333	0.0809313	0.0116068
SARS-CoV-2	IPBCAMS-WH-02	M	0.0600871	0.0442844	0.390954	0.372231	0.109922
SARS-CoV-2	IPBCAMS-WH-02	N	0.155999	0.0643952	0.413295	0.289431	0.0839122
SARS-CoV-2	IPBCAMS-WH-02	ORF10	0.0717245	0.425301	0.326415	0.261769	0.138797
SARS-CoV-2	IPBCAMS-WH-02	ORF1ab	0.0694138	0.0352294	0.140238	0.763168	0.183824
SARS-CoV-2	IPBCAMS-WH-02	ORF3a	0.177082	0.0585708	0.235872	0.408907	0.0338718
SARS-CoV-2	IPBCAMS-WH-02	ORF6	0.116918	0.605993	0.221843	0.139879	0.0270875
SARS-CoV-2	IPBCAMS-WH-02	ORF7a	0.371661	0.101322	0.47321	0.0710842	0.0187604
SARS-CoV-2	IPBCAMS-WH-02	ORF7b	0.182394	0.183648	0.378462	0.282564	0.204818
SARS-CoV-2	IPBCAMS-WH-02	ORF8	0.024497	0.866121	0.177028	0.0328967	0.0164721
SARS-CoV-2	IPBCAMS-WH-02	S	0.128594	0.0505339	0.180722	0.712556	0.281576
SARS-CoV-2	IPBCAMS-WH-03	E	0.0812361	0.691918	0.206333	0.0809313	0.0116068
SARS-CoV-2	IPBCAMS-WH-03	M	0.0600871	0.0442844	0.390954	0.372231	0.109922
SARS-CoV-2	IPBCAMS-WH-03	N	0.155999	0.0643952	0.413295	0.289431	0.0839122
SARS-CoV-2	IPBCAMS-WH-03	ORF10	0.0717245	0.425301	0.326415	0.261769	0.138797
SARS-CoV-2	IPBCAMS-WH-03	ORF1ab	0.0694036	0.0351918	0.140182	0.763558	0.18366
SARS-CoV-2	IPBCAMS-WH-03	ORF3a	0.177082	0.0585708	0.235872	0.408907	0.0338718
SARS-CoV-2	IPBCAMS-WH-03	ORF6	0.116918	0.605993	0.221843	0.139879	0.0270875
SARS-CoV-2	IPBCAMS-WH-03	ORF7a	0.371661	0.101322	0.47321	0.0710842	0.0187604
SARS-CoV-2	IPBCAMS-WH-03	ORF7b	0.182394	0.183648	0.378462	0.282564	0.204818
SARS-CoV-2	IPBCAMS-WH-03	ORF8	0.024497	0.866121	0.177028	0.0328967	0.0164721
SARS-CoV-2	IPBCAMS-WH-03	S	0.128594	0.0505339	0.180722	0.712556	0.281576
SARS-CoV-2	IPBCAMS-WH-04	E	0.0812361	0.691918	0.206333	0.0809313	0.0116068
SARS-CoV-2	IPBCAMS-WH-04	M	0.0600871	0.0442844	0.390954	0.372231	0.109922
SARS-CoV-2	IPBCAMS-WH-04	N	0.155999	0.0643952	0.413295	0.289431	0.0839122
SARS-CoV-2	IPBCAMS-WH-04	ORF10	0.0717245	0.425301	0.326415	0.261769	0.138797
SARS-CoV-2	IPBCAMS-WH-04	ORF1ab	0.0694138	0.0352294	0.140238	0.763168	0.183824
SARS-CoV-2	IPBCAMS-WH-04	ORF3a	0.177082	0.0585708	0.235872	0.408907	0.0338718
SARS-CoV-2	IPBCAMS-WH-04	ORF6	0.116918	0.605993	0.221843	0.139879	0.0270875
SARS-CoV-2	IPBCAMS-WH-04	ORF7a	0.371661	0.101322	0.47321	0.0710842	0.0187604
SARS-CoV-2	IPBCAMS-WH-04	ORF7b	0.182394	0.183648	0.378462	0.282564	0.204818
SARS-CoV-2	IPBCAMS-WH-04	ORF8	0.024497	0.866121	0.177028	0.0328967	0.0164721
SARS-CoV-2	IPBCAMS-WH-04	S	0.128594	0.0505339	0.180722	0.712556	0.281576
SARS-CoV-2	IVDC-HB-01	E	0.0812361	0.691918	0.206333	0.0809313	0.0116068
SARS-CoV-2	IVDC-HB-01	M	0.0600871	0.0442844	0.390954	0.372231	0.109922
SARS-CoV-2	IVDC-HB-01	N	0.155999	0.0643952	0.413295	0.289431	0.0839122
SARS-CoV-2	IVDC-HB-01	ORF10	0.0717245	0.425301	0.326415	0.261769	0.138797
SARS-CoV-2	IVDC-HB-01	ORF1ab	0.0694138	0.0352294	0.140238	0.763168	0.183824
SARS-CoV-2	IVDC-HB-01	ORF3a	0.177082	0.0585708	0.235872	0.408907	0.0338718
SARS-CoV-2	IVDC-HB-01	ORF6	0.116918	0.605993	0.221843	0.139879	0.0270875
SARS-CoV-2	IVDC-HB-01	ORF7a	0.371661	0.101322	0.47321	0.0710842	0.0187604
SARS-CoV-2	IVDC-HB-01	ORF7b	0.182394	0.183648	0.378462	0.282564	0.204818
SARS-CoV-2	IVDC-HB-01	ORF8	0.024497	0.866121	0.177028	0.0328967	0.0164721
SARS-CoV-2	IVDC-HB-01	S	0.128594	0.0505339	0.180722	0.712556	0.281576
SARS-CoV-2	IVDC-HB-05	E	0.0812361	0.691918	0.206333	0.0809313	0.0116068
SARS-CoV-2	IVDC-HB-05	M	0.0600871	0.0442844	0.390954	0.372231	0.109922
SARS-CoV-2	IVDC-HB-05	N	0.155999	0.0643952	0.413295	0.289431	0.0839122
SARS-CoV-2	IVDC-HB-05	ORF10	0.0717245	0.425301	0.326415	0.261769	0.138797
SARS-CoV-2	IVDC-HB-05	ORF1ab	0.069306	0.0345752	0.13789	0.765898	0.184558
SARS-CoV-2	IVDC-HB-05	ORF3a	0.177082	0.0585708	0.235872	0.408907	0.0338718
SARS-CoV-2	IVDC-HB-05	ORF6	0.116918	0.605993	0.221843	0.139879	0.0270875
SARS-CoV-2	IVDC-HB-05	ORF7a	0.371661	0.101322	0.47321	0.0710842	0.0187604
SARS-CoV-2	IVDC-HB-05	ORF7b	0.182394	0.183648	0.378462	0.282564	0.204818
SARS-CoV-2	IVDC-HB-05	ORF8	0.024497	0.866121	0.177028	0.0328967	0.0164721
SARS-CoV-2	IVDC-HB-05	S	0.128594	0.0505339	0.180722	0.712556	0.281576
SARS-CoV-2	IVDC-HB-GX02	E	0.0812361	0.691918	0.206333	0.0809313	0.0116068
SARS-CoV-2	IVDC-HB-GX02	M	0.0600871	0.0442844	0.390954	0.372231	0.109922
SARS-CoV-2	IVDC-HB-GX02	N	0.155999	0.0643952	0.413295	0.289431	0.0839122
SARS-CoV-2	IVDC-HB-GX02	ORF10	0.0717245	0.425301	0.326415	0.261769	0.138797
SARS-CoV-2	IVDC-HB-GX02	ORF1ab	0.0694138	0.0352294	0.140238	0.763168	0.183824
SARS-CoV-2	IVDC-HB-GX02	ORF3a	0.177082	0.0585708	0.235872	0.408907	0.0338718
SARS-CoV-2	IVDC-HB-GX02	ORF6	0.116918	0.605993	0.221843	0.139879	0.0270875
SARS-CoV-2	IVDC-HB-GX02	ORF7a	0.371661	0.101322	0.47321	0.0710842	0.0187604
SARS-CoV-2	IVDC-HB-GX02	ORF7b	0.182394	0.183648	0.378462	0.282564	0.204818
SARS-CoV-2	IVDC-HB-GX02	ORF8	0.024497	0.866121	0.177028	0.0328967	0.0164721
SARS-CoV-2	IVDC-HB-GX02	S	0.139808	0.050534	0.177907	0.712214	0.272559
SARS-CoV-2	WH01	E	0.0812361	0.691918	0.206333	0.0809313	0.0116068
SARS-CoV-2	WH01	M	0.0600871	0.0442844	0.390954	0.372231	0.109922
SARS-CoV-2	WH01	N	0.155999	0.0643952	0.413295	0.289431	0.0839122
SARS-CoV-2	WH01	ORF10	0.0717245	0.425301	0.326415	0.261769	0.138797
SARS-CoV-2	WH01	ORF1ab	0.0694153	0.0352145	0.140488	0.763196	0.184898
SARS-CoV-2	WH01	ORF3a	0.177082	0.0585708	0.235872	0.408907	0.0338718
SARS-CoV-2	WH01	ORF6	0.116918	0.605993	0.221843	0.139879	0.0270875
SARS-CoV-2	WH01	ORF7a	0.371661	0.101322	0.47321	0.0710842	0.0187604
SARS-CoV-2	WH01	ORF7b	0.182394	0.183648	0.378462	0.282564	0.204818
SARS-CoV-2	WH01	ORF8	0.024497	0.866121	0.177028	0.0328967	0.0164721
SARS-CoV-2	WH01	S	0.128594	0.0505339	0.180722	0.712556	0.281576
SARS-CoV-2	WIV02	E	0.0812361	0.691918	0.206333	0.0809313	0.0116068
SARS-CoV-2	WIV02	M	0.0600871	0.0442844	0.390954	0.372231	0.109922
SARS-CoV-2	WIV02	N	0.155999	0.0643952	0.413295	0.289431	0.0839122
SARS-CoV-2	WIV02	ORF10	0.0717245	0.425301	0.326415	0.261769	0.138797
SARS-CoV-2	WIV02	ORF1ab	0.0692911	0.0351877	0.139904	0.763575	0.183827
SARS-CoV-2	WIV02	ORF3a	0.177082	0.0585708	0.235872	0.408907	0.0338718
SARS-CoV-2	WIV02	ORF6	0.116918	0.605993	0.221843	0.139879	0.0270875
SARS-CoV-2	WIV02	ORF7a	0.371661	0.101322	0.47321	0.0710842	0.0187604
SARS-CoV-2	WIV02	ORF7b	0.182394	0.183648	0.378462	0.282564	0.204818
SARS-CoV-2	WIV02	ORF8	0.024497	0.866121	0.177028	0.0328967	0.0164721
SARS-CoV-2	WIV02	S	0.139808	0.050534	0.177907	0.712214	0.272559
SARS-CoV-2	WIV04	E	0.0812361	0.691918	0.206333	0.0809313	0.0116068
SARS-CoV-2	WIV04	M	0.0600871	0.0442844	0.390954	0.372231	0.109922
SARS-CoV-2	WIV04	N	0.155999	0.0643952	0.413295	0.289431	0.0839122
SARS-CoV-2	WIV04	ORF10	0.0717245	0.425301	0.326415	0.261769	0.138797
SARS-CoV-2	WIV04	ORF1ab	0.0694138	0.0352294	0.140238	0.763168	0.183824
SARS-CoV-2	WIV04	ORF3a	0.177082	0.0585708	0.235872	0.408907	0.0338718
SARS-CoV-2	WIV04	ORF6	0.116918	0.605993	0.221843	0.139879	0.0270875
SARS-CoV-2	WIV04	ORF7a	0.371661	0.101322	0.47321	0.0710842	0.0187604
SARS-CoV-2	WIV04	ORF7b	0.182394	0.183648	0.378462	0.282564	0.204818
SARS-CoV-2	WIV04	ORF8	0.024497	0.866121	0.177028	0.0328967	0.0164721
SARS-CoV-2	WIV04	S	0.128594	0.0505339	0.180722	0.712556	0.281576
SARS-CoV-2	WIV05	E	0.0812361	0.691918	0.206333	0.0809313	0.0116068
SARS-CoV-2	WIV05	M	0.0600871	0.0442844	0.390954	0.372231	0.109922
SARS-CoV-2	WIV05	N	0.155999	0.0643952	0.413295	0.289431	0.0839122
SARS-CoV-2	WIV05	ORF10	0.0717245	0.425301	0.326415	0.261769	0.138797
SARS-CoV-2	WIV05	ORF1ab	0.0696602	0.0349882	0.140117	0.763857	0.184157
SARS-CoV-2	WIV05	ORF3a	0.177082	0.0585708	0.235872	0.408907	0.0338718
SARS-CoV-2	WIV05	ORF6	0.116918	0.605993	0.221843	0.139879	0.0270875
SARS-CoV-2	WIV05	ORF7a	0.371661	0.101322	0.47321	0.0710842	0.0187604
SARS-CoV-2	WIV05	ORF7b	0.182394	0.183648	0.378462	0.282564	0.204818
SARS-CoV-2	WIV05	ORF8	0.024497	0.866121	0.177028	0.0328967	0.0164721
SARS-CoV-2	WIV05	S	0.128594	0.0505339	0.180722	0.712556	0.281576
SARS-CoV-2	WIV06	E	0.0812361	0.691918	0.206333	0.0809313	0.0116068
SARS-CoV-2	WIV06	M	0.0600871	0.0442844	0.390954	0.372231	0.109922
SARS-CoV-2	WIV06	N	0.155999	0.0643952	0.413295	0.289431	0.0839122
SARS-CoV-2	WIV06	ORF10	0.0717245	0.425301	0.326415	0.261769	0.138797
SARS-CoV-2	WIV06	ORF1ab	0.0694138	0.0352294	0.140238	0.763168	0.183824
SARS-CoV-2	WIV06	ORF3a	0.177082	0.0585708	0.235872	0.408907	0.0338718
SARS-CoV-2	WIV06	ORF6	0.116918	0.605993	0.221843	0.139879	0.0270875
SARS-CoV-2	WIV06	ORF7a	0.371661	0.101322	0.47321	0.0710842	0.0187604
SARS-CoV-2	WIV06	ORF7b	0.182394	0.183648	0.378462	0.282564	0.204818
SARS-CoV-2	WIV06	ORF8	0.024497	0.866121	0.177028	0.0328967	0.0164721
SARS-CoV-2	WIV06	S	0.128594	0.0505339	0.180722	0.712556	0.281576
SARS-CoV-2	WIV07	E	0.0812361	0.691918	0.206333	0.0809313	0.0116068
SARS-CoV-2	WIV07	M	0.0600871	0.0442844	0.390954	0.372231	0.109922
SARS-CoV-2	WIV07	N	0.155999	0.0643952	0.413295	0.289431	0.0839122
SARS-CoV-2	WIV07	ORF10	0.0717245	0.425301	0.326415	0.261769	0.138797
SARS-CoV-2	WIV07	ORF1ab	0.0692886	0.0355757	0.140049	0.76392	0.183914
SARS-CoV-2	WIV07	ORF3a	0.177082	0.0585708	0.235872	0.408907	0.0338718
SARS-CoV-2	WIV07	ORF6	0.116918	0.605993	0.221843	0.139879	0.0270875
SARS-CoV-2	WIV07	ORF7a	0.371661	0.101322	0.47321	0.0710842	0.0187604
SARS-CoV-2	WIV07	ORF7b	0.182394	0.183648	0.378462	0.282564	0.204818
SARS-CoV-2	WIV07	ORF8	0.024497	0.866121	0.177028	0.0328967	0.0164721
SARS-CoV-2	WIV07	S	0.128594	0.0505339	0.180722	0.712556	0.281576
