## Supplemental Figure S4 for "Predicting Hosts Based on Early SARS-CoV-2 Samples and Analyzing Later World-wide Pandemic in 2020"

### Sheet: Sheet1
Host	Neovison vison	Rhinolophus sinicus	Canis lupus familiaris	Felidae
Whole genome	1	2	3	4
E -	1	2	3	4
M -	1	2	3	4
N -	1	2	3	4
ORF3a -	1	2	3	4
ORF6 -	1	2	3	4
ORF7a -	1	2	3	4
ORF7b -	1	2	3	4
S -	1	3	2	4
ORF10 -	1	3	2	4
ORF8 -	2	1	3	4
ORF1ab -	2	3	1	4
Note: '-' means deletion; red to blue: host rank from one to four.
